# A suppressor screen *in C. elegans* identifies a multi-protein interaction interface that stabilizes the synaptonemal complex

**DOI:** 10.1101/2023.08.21.554166

**Authors:** Lisa E. Kursel, Jesus E. Aguayo Martinez, Ofer Rog

## Abstract

Successful chromosome segregation into gametes depends on tightly-regulated interactions between the parental chromosomes. During meiosis, chromosomes are aligned end-to-end by an interface called the synaptonemal complex, which also regulates exchanges between them. However, despite the functional and ultrastructural conservation of this essential interface, how protein-protein interactions within the synaptonemal complex regulate chromosomal interactions remains poorly understood. Here we describe a novel interaction interface in the *C. elegans* synaptonemal complex, comprised of short segments of three proteins, SYP-1, SYP-3 and SYP-4. We identified the interface through a saturated suppressor screen of a mutant that destabilizes the synaptonemal complex. The specificity and tight distribution of suppressors point to a charge-based interface that promotes interactions between synaptonemal complex subunits and, in turn, allows intimate interactions between chromosomes. Our work highlights the power of genetic studies to illuminate the mechanisms that underly meiotic chromosome interactions.

**Significance Statement:** Gamete production requires tightly regulated interactions between the parental chromosomes, which co-align and exchange information. These events are mediated by the synaptonemal complex – a thread-like structure that assembles between the parental chromosomes. The molecular interactions that underly synaptonemal complex assembly remain poorly understood due to rapid sequence divergence and challenges in biochemical reconstitution. Here we identify a novel three-component interface in the nematode synaptonemal complex. Destabilization and subsequent restoration of this interface link the integrity of the synaptonemal complex with chromosome alignment and regulation of exchanges. Beyond mechanistic understanding of chromosomal interactions, our work provides a blueprint for genetic probing of large cellular assemblies that are refractory to structural analysis and sheds light on the forces that shape their evolution.
