## Supplemental Table 3 for "A suppressor screen *in C. elegans* identifies a multi-protein interaction interface that stabilizes the synaptonemal complex"

### Sheet: Sheet1
SYP-1
alt_seq	amino_acid_change	chrom	consequence	dna_change	gene	gene_id	ref_seq	strains	transcript
A	329R>329Q	V	missense	16406903G>A	syp-1	WBGene00006375	G	BRC20263,CB4856,CX11254,CX11262,CX11264,CX11307,CX11314,CX11315,DL238,ECA1185,ECA1187,ECA1191,ECA1192,ECA1193,ECA1194,ECA1195,ECA1196,ECA1200,ECA1202,ECA1206,ECA1208,ECA1212,ECA1216,ECA1223,ECA1225,ECA1228,ECA1229,ECA1232,ECA1237,ECA1238,ECA1240,ECA1242,ECA1251,ECA1252,ECA1253,ECA1255,ECA1261,ECA1276,ECA1278,ECA1281,ECA1283,ECA1284,ECA1286,ECA1287,ECA1289,ECA1293,ECA1298,ECA1409,ECA1493,ECA1713,E…	F26D2.2.1
T	425P>425S	V	missense	16407410C>T	syp-1	WBGene00006375	C	CX11271	F26D2.2.1
C	111Q>111P	V	missense	16406149A>C	syp-1	WBGene00006375	A	ECA1185,ECA1232,ECA1242,ECA2360,ECA740,ECA741,XZ1514	F26D2.2.1
T	118S>118I	V	missense	16406170G>T	syp-1	WBGene00006375	G	ECA1191,ECA1192,ECA1193,ECA1843,ECA2367,ECA347	F26D2.2.1
G	215E>215G	V	missense	16406561A>G	syp-1	WBGene00006375	A	ECA1194	F26D2.2.1
A	60A>60T	V	missense	16405940G>A	syp-1	WBGene00006375	G	ECA1202,ECA1208,ECA1223,ECA1225,ECA1228,ECA1261,ECA1287,ECA1293,ECA1751,ECA1891,ECA1969,ECA2073,ECA2081,ECA2417,ECA2443,ECA2482,ECA745	F26D2.2.1
C	39V>39A	V	missense	16405878T>C	syp-1	WBGene00006375	T	ECA1202,ECA1228,ECA1293,ECA1969	F26D2.2.1
T	181S>181L	V	missense	16406407C>T	syp-1	WBGene00006375	C	ECA1206,ECA1283,ECA1997,ECA2251,ECA2473,ECA2489	F26D2.2.1
T	45E>45D	V	missense	16405897G>T	syp-1	WBGene00006375	G	ECA1247,ECA703,ECA706,NIC1787,NIC1801,NIC1806	F26D2.2.1
A	262R>262Q	V	missense	16406702G>A	syp-1	WBGene00006375	G	ECA1276,ECA1278	F26D2.2.1
A	363S>363R	V	missense	16407006T>A	syp-1	WBGene00006375	T	ECA1409,ECA1493,ECA1713,ECA1717,ECA1725,ECA1761,ECA1769,ECA1793,ECA1825,ECA1851,ECA1885,ECA1925,ECA2043,ECA2091,ECA2109,ECA2151,ECA2155,ECA2159,ECA2183,ECA2187,ECA2191,ECA2195,ECA2199,ECA2281,ECA2291,ECA2334,ECA2336,ECA2561,ECA2581,ECA2595,ECA2601,ECA2659,ECA2660,ECA36,ECA369,ECA701,ECA742,JU3226,QX1211,XZ1516	F26D2.2.1
A	378D>378E	V	missense	16407101C>A	syp-1	WBGene00006375	C	ECA1409,ECA1493,ECA1713,ECA1717,ECA1725,ECA1761,ECA1769,ECA1793,ECA1825,ECA1851,ECA1885,ECA1925,ECA2043,ECA2091,ECA2109,ECA2151,ECA2155,ECA2159,ECA2183,ECA2187,ECA2191,ECA2195,ECA2199,ECA2281,ECA2291,ECA2334,ECA2336,ECA2561,ECA2581,ECA2595,ECA2601,ECA2659,ECA2660,ECA36,ECA369,ECA701,ECA742,JU3226,QX1211,XZ1516	F26D2.2.1
T	267Q>267H	V	missense	16406718G>T	syp-1	WBGene00006375	G	ECA1409,ECA1493,ECA1713,ECA1717,ECA1725,ECA1761,ECA1769,ECA1793,ECA1825,ECA1851,ECA1885,ECA1925,ECA2043,ECA2091,ECA2109,ECA2151,ECA2155,ECA2159,ECA2183,ECA2187,ECA2191,ECA2195,ECA2199,ECA2281,ECA2291,ECA2334,ECA2336,ECA2561,ECA2581,ECA2595,ECA2601,ECA2660,ECA36,ECA369,ECA701,ECA742,JU3226,QX1211,XZ1516	F26D2.2.1
C	462K>462T	V	missense	16407522A>C	syp-1	WBGene00006375	A	ECA1409,ECA1493,ECA1713,ECA1717,ECA1725,ECA1761,ECA1769,ECA1793,ECA1825,ECA1851,ECA1885,ECA1925,ECA2043,ECA2091,ECA2109,ECA2151,ECA2155,ECA2159,ECA2183,ECA2187,ECA2191,ECA2195,ECA2199,ECA2281,ECA2291,ECA2334,ECA2336,ECA2561,ECA2581,ECA2595,ECA2601,ECA2660,ECA36,ECA369,ECA701,ECA742,JU3226,QX1211,XZ1516	F26D2.2.1
A	47T>47N	V	missense	16405902C>A	syp-1	WBGene00006375	C	ECA1409,ECA1493,ECA1713,ECA1717,ECA1725,ECA1761,ECA1769,ECA1793,ECA1851,ECA1885,ECA1925,ECA2091,ECA2109,ECA2151,ECA2155,ECA2159,ECA2183,ECA2187,ECA2191,ECA2195,ECA2199,ECA2281,ECA2291,ECA2334,ECA2336,ECA701,ECA742,XZ1516	F26D2.2.1
T	52G>52V	V	missense	16405917G>T	syp-1	WBGene00006375	G	ECA1409,ECA1493,ECA1713,ECA1717,ECA1725,ECA1761,ECA1769,ECA1793,ECA1851,ECA1885,ECA1925,ECA2091,ECA2109,ECA2151,ECA2155,ECA2159,ECA2183,ECA2187,ECA2191,ECA2195,ECA2199,ECA2281,ECA2291,ECA2334,ECA2336,ECA701,ECA742,XZ1516	F26D2.2.1
G	333T>333A	V	missense	16406914A>G+16406916C>G	syp-1	WBGene00006375	A	ECA1409,ECA1493,ECA1713,ECA1717,ECA1725,ECA1761,ECA1769,ECA1793,ECA1851,ECA1885,ECA1925,ECA2091,ECA2109,ECA2151,ECA2155,ECA2159,ECA2183,ECA2187,ECA2191,ECA2195,ECA2199,ECA2281,ECA2291,ECA2334,ECA2336,ECA701,ECA742,XZ1516	F26D2.2.1
G	194I>194V	V	missense	16406445A>G	syp-1	WBGene00006375	A	ECA1409,ECA1717,ECA1725,ECA1793,ECA1825,ECA1885,ECA1925,ECA2043,ECA2109,ECA2151,ECA2155,ECA2159,ECA2183,ECA2187,ECA2191,ECA2195,ECA2281,ECA2291,ECA2334,ECA2336,ECA2561,ECA2581,ECA2595,ECA2601,ECA2659,ECA2660,ECA36,ECA369,ECA742,JU3226,QX1211	F26D2.2.1
C	283K>283Q	V	missense	16406764A>C	syp-1	WBGene00006375	A	ECA1409,ECA1717,ECA1725,ECA1793,ECA1825,ECA1885,ECA1925,ECA2043,ECA2109,ECA2151,ECA2155,ECA2159,ECA2183,ECA2187,ECA2191,ECA2195,ECA2281,ECA2291,ECA2334,ECA2336,ECA2561,ECA2581,ECA2595,ECA2601,ECA2660,ECA36,ECA369,ECA742,JU3226,QX1211	F26D2.2.1
A	432V>432I	V	missense	16407431G>A	syp-1	WBGene00006375	G	ECA1409,ECA1717,ECA1725,ECA1793,ECA1825,ECA1885,ECA1925,ECA2043,ECA2109,ECA2151,ECA2155,ECA2159,ECA2183,ECA2187,ECA2191,ECA2195,ECA2281,ECA2291,ECA2334,ECA2336,ECA2561,ECA2581,ECA2595,ECA2601,ECA2660,ECA36,ECA369,ECA742,JU3226,QX1211	F26D2.2.1
T	77H>77L	V	missense	16405992A>T	syp-1	WBGene00006375	A	ECA1409,ECA1717,ECA1725,ECA1793,ECA1885,ECA1925,ECA2109,ECA2151,ECA2155,ECA2159,ECA2183,ECA2187,ECA2191,ECA2195,ECA2281,ECA2291,ECA2334,ECA2336,ECA742	F26D2.2.1
T	80K>80N	V	missense	16406002G>T	syp-1	WBGene00006375	G	ECA1409,ECA1717,ECA1725,ECA1793,ECA1885,ECA1925,ECA2109,ECA2151,ECA2155,ECA2159,ECA2183,ECA2187,ECA2191,ECA2195,ECA2281,ECA2291,ECA2334,ECA2336,ECA742	F26D2.2.1
A	122A>122T	V	missense	16406181G>A	syp-1	WBGene00006375	G	ECA1409,ECA1717,ECA1725,ECA1793,ECA1885,ECA1925,ECA2109,ECA2151,ECA2155,ECA2159,ECA2183,ECA2187,ECA2191,ECA2195,ECA2281,ECA2291,ECA2334,ECA2336,ECA742	F26D2.2.1
C	130E>130Q	V	missense	16406205G>C	syp-1	WBGene00006375	G	ECA1409,ECA1717,ECA1725,ECA1793,ECA1885,ECA1925,ECA2109,ECA2151,ECA2155,ECA2159,ECA2183,ECA2187,ECA2191,ECA2195,ECA2281,ECA2291,ECA2334,ECA2336,ECA742	F26D2.2.1
G	141T>141A	V	missense	16406238A>G	syp-1	WBGene00006375	A	ECA1409,ECA1717,ECA1725,ECA1793,ECA1885,ECA1925,ECA2109,ECA2151,ECA2155,ECA2159,ECA2183,ECA2187,ECA2191,ECA2195,ECA2281,ECA2291,ECA2334,ECA2336,ECA742	F26D2.2.1
G	150R>150G	V	missense	16406265C>G	syp-1	WBGene00006375	C	ECA1409,ECA1717,ECA1725,ECA1793,ECA1885,ECA1925,ECA2109,ECA2151,ECA2155,ECA2159,ECA2183,ECA2187,ECA2191,ECA2195,ECA2281,ECA2291,ECA2334,ECA2336,ECA742	F26D2.2.1
A	177V>177M	V	missense	16406394G>A	syp-1	WBGene00006375	G	ECA1409,ECA1717,ECA1725,ECA1793,ECA1885,ECA1925,ECA2109,ECA2151,ECA2155,ECA2159,ECA2183,ECA2187,ECA2191,ECA2195,ECA2281,ECA2291,ECA2334,ECA2336,ECA742	F26D2.2.1
A	184A>184T	V	missense	16406415G>A	syp-1	WBGene00006375	G	ECA1409,ECA1717,ECA1725,ECA1793,ECA1885,ECA1925,ECA2109,ECA2151,ECA2155,ECA2159,ECA2183,ECA2187,ECA2191,ECA2195,ECA2281,ECA2291,ECA2334,ECA2336,ECA742	F26D2.2.1
G	257E>257G	V	missense	16406687A>G	syp-1	WBGene00006375	A	ECA1409,ECA1717,ECA1725,ECA1793,ECA1885,ECA1925,ECA2109,ECA2151,ECA2155,ECA2159,ECA2183,ECA2187,ECA2191,ECA2195,ECA2281,ECA2291,ECA2334,ECA2336,ECA742	F26D2.2.1
G	270A>270G	V	missense	16406726C>G	syp-1	WBGene00006375	C	ECA1409,ECA1717,ECA1725,ECA1793,ECA1885,ECA1925,ECA2109,ECA2151,ECA2155,ECA2159,ECA2183,ECA2187,ECA2191,ECA2195,ECA2281,ECA2291,ECA2334,ECA2336,ECA742	F26D2.2.1
G	458T>458A	V	missense	16407509A>G	syp-1	WBGene00006375	A	ECA1409,ECA1717,ECA1725,ECA1793,ECA1885,ECA1925,ECA2109,ECA2151,ECA2155,ECA2159,ECA2183,ECA2187,ECA2191,ECA2195,ECA2281,ECA2291,ECA2334,ECA2336,ECA742	F26D2.2.1
G	461L>461V	V	missense	16407518T>G	syp-1	WBGene00006375	T	ECA1409,ECA1717,ECA1725,ECA1793,ECA1885,ECA1925,ECA2109,ECA2151,ECA2155,ECA2159,ECA2183,ECA2187,ECA2191,ECA2195,ECA2281,ECA2291,ECA2334,ECA2336,ECA742	F26D2.2.1
G	472T>472A	V	missense	16407551A>G	syp-1	WBGene00006375	A	ECA1409,ECA1717,ECA1725,ECA1793,ECA1885,ECA1925,ECA2109,ECA2151,ECA2155,ECA2159,ECA2183,ECA2187,ECA2191,ECA2195,ECA2281,ECA2291,ECA2334,ECA2336,ECA742	F26D2.2.1
T	169A>169S	V	missense	16406370G>T	syp-1	WBGene00006375	G	ECA1493,ECA1713,ECA1761,ECA1769,ECA1825,ECA1851,ECA2043,ECA2091,ECA2199,ECA2561,ECA2581,ECA2595,ECA2601,ECA2660,ECA36,ECA369,ECA701,JU3226,QX1211,XZ1516	F26D2.2.1
A	100V>100I	V	missense	16406060G>A	syp-1	WBGene00006375	G	ECA1493,ECA1713,ECA1761,ECA1769,ECA1851,ECA2091,ECA2199,ECA701,XZ1516	F26D2.2.1
T	113G>113C	V	missense	16406154G>T	syp-1	WBGene00006375	G	ECA1493,ECA1713,ECA1761,ECA1769,ECA1851,ECA2091,ECA2199,ECA701,XZ1516	F26D2.2.1
G	147E>147G	V	missense	16406257A>G	syp-1	WBGene00006375	A	ECA1493,ECA1713,ECA1761,ECA1769,ECA1851,ECA2091,ECA2199,ECA701,XZ1516	F26D2.2.1
G	148Q>148E	V	missense	16406259C>G	syp-1	WBGene00006375	C	ECA1493,ECA1713,ECA1761,ECA1769,ECA1851,ECA2091,ECA2199,ECA701,XZ1516	F26D2.2.1
T	158E>158D	V	missense	16406291G>T	syp-1	WBGene00006375	G	ECA1493,ECA1713,ECA1761,ECA1769,ECA1851,ECA2091,ECA2199,ECA701,XZ1516	F26D2.2.1
T	171Q>171H	V	missense	16406378G>T	syp-1	WBGene00006375	G	ECA1493,ECA1713,ECA1761,ECA1769,ECA1851,ECA2091,ECA2199,ECA701,XZ1516	F26D2.2.1
G	242D>242G	V	missense	16406642A>G	syp-1	WBGene00006375	A	ECA1493,ECA1713,ECA1761,ECA1769,ECA1851,ECA2091,ECA2199,ECA701,XZ1516	F26D2.2.1
C	252E>252D	V	missense	16406673A>C	syp-1	WBGene00006375	A	ECA1493,ECA1713,ECA1761,ECA1769,ECA1851,ECA2091,ECA2199,ECA701,XZ1516	F26D2.2.1
A	355Q>355K	V	missense	16406980C>A	syp-1	WBGene00006375	C	ECA1493,ECA1713,ECA1761,ECA1769,ECA1851,ECA2091,ECA2199,ECA701,XZ1516	F26D2.2.1
T	371A>371V	V	missense	16407079C>T+16407080T>G	syp-1	WBGene00006375	C	ECA1493,ECA1713,ECA1761,ECA1769,ECA1851,ECA2091,ECA2199,ECA701,XZ1516	F26D2.2.1
C	193M>193I	V	missense	16406444G>C	syp-1	WBGene00006375	G	ECA1493,ECA1851,XZ1516	F26D2.2.1
A	58Q>58K	V	missense	16405934C>A	syp-1	WBGene00006375	C	ECA1713	F26D2.2.1
A	238S>238N	V	missense	16406630G>A	syp-1	WBGene00006375	G	ECA1761,ECA1769	F26D2.2.1
T	344E>344V	V	missense	16406948A>T	syp-1	WBGene00006375	A	ECA1825,ECA2043,ECA2561,ECA2581,ECA2595,ECA2601,ECA2660,ECA36,ECA369,ECA742,JU3226,QX1211	F26D2.2.1
A	167M>167I	V	missense	16406366G>A	syp-1	WBGene00006375	G	ECA1825,ECA2043,ECA2561,ECA2581,ECA2595,ECA2601,ECA2660,ECA36,ECA369,JU3226,QX1211	F26D2.2.1
A	207G>207R	V	missense	16406536G>A	syp-1	WBGene00006375	G	ECA1825,ECA2043,ECA2561,ECA2581,ECA2595,ECA2601,ECA2660,ECA36,ECA369,JU3226,QX1211	F26D2.2.1
T	252E>252V	V	missense	16406672A>T	syp-1	WBGene00006375	A	ECA1825,ECA2043,ECA2561,ECA2581,ECA2595,ECA2601,ECA2660,ECA36,ECA369,JU3226,QX1211	F26D2.2.1
A	299L>299M	V	missense	16406812T>A	syp-1	WBGene00006375	T	ECA1825,ECA2043,ECA2561,ECA2581,ECA2595,ECA2601,ECA2660,ECA36,ECA369,JU3226,QX1211	F26D2.2.1
G	322N>322S	V	missense	16406882A>G	syp-1	WBGene00006375	A	ECA1825,ECA2043,ECA2561,ECA2581,ECA2595,ECA2601,ECA2660,ECA36,ECA369,JU3226,QX1211	F26D2.2.1
G	333T>333A	V	missense	16406914A>G	syp-1	WBGene00006375	A	ECA1825,ECA2043,ECA2561,ECA2581,ECA2595,ECA2601,ECA2660,ECA36,ECA369,JU3226,QX1211	F26D2.2.1
A	429S>429N	V	missense	16407423G>A	syp-1	WBGene00006375	G	ECA1825,ECA2043,ECA2561,ECA2581,ECA2595,ECA2601,ECA2660,ECA36,ECA369,JU3226,QX1211	F26D2.2.1
C	49Q>49H	V	missense	16405909A>C	syp-1	WBGene00006375	A	ECA1825,ECA2561,ECA2581,ECA2595,ECA2601,ECA2660,ECA36,JU3226	F26D2.2.1
G	199Q>199R	V	missense	16406513A>G	syp-1	WBGene00006375	A	ECA1825,ECA2581,ECA2660,ECA36,JU3226	F26D2.2.1
A	339I>339N	V	missense	16406933T>A	syp-1	WBGene00006375	T	ECA2043,QX1211	F26D2.2.1
A	207G>207E	V	missense	16406537G>A	syp-1	WBGene00006375	G	ECA2482	F26D2.2.1
C	336K>336Q	V	missense	16406923A>C	syp-1	WBGene00006375	A	ECA593,XZ2019	F26D2.2.1
T	98V>98F	V	missense	16406054G>T	syp-1	WBGene00006375	G	ECA742	F26D2.2.1
A	67S>67T	V	missense	16405961T>A	syp-1	WBGene00006375	T	XZ1514	F26D2.2.1
SYP-3
alt_seq	amino_acid_change	chrom	consequence	dna_change	gene	gene_id	ref_seq	strains	transcript
T	190R>190S	I	missense	8663341G>T	syp-3	WBGene00006377	G	ECA1202,ECA1223,ECA1225,ECA1283,ECA2251,ECA2417,ECA2443,ECA2482,ECA2489	F39H2.4.1
T	190R>190S	I	missense	8663341G>T	syp-3	WBGene00006377	G	ECA1202,ECA1223,ECA1225,ECA1283,ECA2251,ECA2417,ECA2443,ECA2482,ECA2489	F39H2.4.2
T	32G>32E	I	missense	8664020C>T	syp-3	WBGene00006377	C	JU1395	F39H2.4.1
T	32G>32E	I	missense	8664020C>T	syp-3	WBGene00006377	C	JU1395	F39H2.4.2
SYP-4
alt_seq	amino_acid_change	chrom	consequence	dna_change	gene	gene_id	ref_seq	strains	transcript
A	58I>58N	I	missense	6847857T>A	syp-4	WBGene00019247	T	ECA369	H27M09.3.1
G	118D>118G	I	missense	6848107A>G	syp-4	WBGene00019247	A	ECA1208	H27M09.3.1
C	312E>312Q	I	missense	6848804G>C	syp-4	WBGene00019247	G	ECA1278	H27M09.3.1
G	348E>348G	I	missense	6848913A>G	syp-4	WBGene00019247	A	ECA1293,ECA2073	H27M09.3.1
A	361D>361E	I	missense	6848953C>A	syp-4	WBGene00019247	C	ECA1260	H27M09.3.1
T	373T>373I	I	missense	6848988C>T	syp-4	WBGene00019247	C	ECA1493	H27M09.3.1
T	377P>377L	I	missense	6849000C>T	syp-4	WBGene00019247	C	CX11276	H27M09.3.1
T	381P>381L	I	missense	6849012C>T	syp-4	WBGene00019247	C	ECA1713	H27M09.3.1
G	416P>416A	I	missense	6849116C>G	syp-4	WBGene00019247	C	ECA1185,ECA1187,ECA1191,ECA1192,ECA1193,ECA1194,ECA1195,ECA1196,ECA1232,ECA1238,ECA1240,ECA1242,ECA1251,ECA1252,ECA1253,ECA1717,ECA1725,ECA1761,ECA1793,ECA1821,ECA1843,ECA1851,ECA1885,ECA1925,ECA2043,ECA2109,ECA2155,ECA2159,ECA2183,ECA2187,ECA2281,ECA2291,ECA2336,ECA2360,ECA2367,ECA347,ECA36,ECA363,ECA724,ECA740,ECA741,ECA742,JU3226,QX1211,XZ1514	H27M09.3.1
A	538G>538R	I	missense	6849574G>A	syp-4	WBGene00019247	G	268	H27M09.3.1
