## Supplemental Table 4 for "A suppressor screen *in C. elegans* identifies a multi-protein interaction interface that stabilizes the synaptonemal complex"

### Sheet: Sheet1
Strain number	Genotype	Notes	Construction
ROG127	gfp::cosa-1 (meIs8) II		yokoo et. al
ROG202	gfp::cosa-1 (meIs8) II ; syp-1K42E (slc11) V	original temperature sensitive mutation	Gordon et. al
ROG268	syp-3D62N (slc41) I; gfp::cosa-1 (meIs8) II	suppressor alone	made by CRISPR injection into gfp::cosa-1 (meIs8) II
ROG267	syp-3D62V (slc40) I; gfp::cosa-1 (meIs8) II	suppressor alone	made by CRISPR injection into gfp::cosa-1 (meIs8) II
ROG269	syp-4E90K (slc42) I; gfp::cosa-1 (meIs8) II	suppressor alone	made by CRISPR injection into gfp::cosa-1 (meIs8) II
ROG388	syp-3D62V (slc40) syp-4E90K (slc42) I; gfp::cosa-1 (meIs8) II	double suppressor	made by CRISPR injection into ROG269
ROG270	syp-3D62V (slc40) I; gfp::cosa-1 (meIs8) II ; syp-1K42E V (slc11)	suppressed	made by crossing ROG202 and ROG267
ROG271	syp-3D62N (slc41) I; gfp::cosa-1 (meIs8) II ; syp-1K42E V (slc11)	suppressed	made by crossing ROG202 and ROG268
ROG272	syp-4E90K (slc42) I; gfp::cosa-1 (meIs8) II ; syp-1K42E V (slc11)	suppressed	made by crossing ROG202 and ROG269
ROG120	HTP-3-Scarlet (slc1) syp-3 (ok758) I; ieSi11[EmGFP-SYP-3] II	control for live imaging	made previously Rog and Dernburg 2015
ROG433	HTP-3-Scarlet (slc1) syp-3 (ok758) I; ieSi11[EmGFP-SYP-3] II; syp-1T35I + K42E (slc68) V	suppressed for live imaging	made by CRISPR injection into ROG120. Both mutations in syp-1 were made in one repair event
ROG211	HTP-3-Scarlet (slc1) syp-3 (ok758) I; ieSi11[EmGFP-SYP-3] II; syp-1K42E (slc11)/ nT1 [qIs51] (IV;V)	original for live imaging	Gordon et. al
ROG222	gfp::cosa-1 (meIs8) II; syp-1K42E (slc11) V; suppressor 20-4 (slc43)	whole genome sequencing sample number 16190X5, suppressor mutation syp-4E90K	ENU mutagenesis
ROG223	gfp::cosa-1 (meIs8) II; syp-1K42E (slc11) V; suppressor 33-4 (slc44)	suppressor mutation syp-1E42K	ENU mutagenesis
ROG224	gfp::cosa-1 (meIs8) II; syp-1K42E (slc11) V; suppressor 44-5 (slc45)	whole genome sequencing sample number 16190X6, suppressor mutation syp-4E90K	ENU mutagenesis
ROG225	gfp::cosa-1 (meIs8) II; syp-1K42E (slc11) V; suppressor 50-1 (slc46)	suppressor mutation syp-1E42K	ENU mutagenesis
ROG226	gfp::cosa-1 (meIs8) II; syp-1K42E (slc11) V; suppressor 68-1 (slc47)	whole genome sequencing sample number 16191X1, suppressor mutation syp-4E90K	ENU mutagenesis
ROG227	gfp::cosa-1 (meIs8) II; syp-1K42E (slc11) V; suppressor 77-4 (slc48)	suppressor mutation syp-3D62N	ENU mutagenesis
ROG228	gfp::cosa-1 (meIs8) II; syp-1K42E (slc11) V; suppressor 84-3 (slc49)	whole genome sequencing sample number 16191X6, suppressor mutation syp-1S24L	ENU mutagenesis
ROG229	gfp::cosa-1 (meIs8) II; syp-1K42E (slc11) V; suppressor 92-1 (slc50)	whole genome sequencing sample number 16191X7, suppressor mutation syp-4E90K	ENU mutagenesis
ROG230	gfp::cosa-1 (meIs8) II; syp-1K42E (slc11) V; suppressor 54-3 (slc51)	whole genome sequencing sample number 16190X7, suppressor mutation syp-4E90K	ENU mutagenesis
ROG231	gfp::cosa-1 (meIs8) II; syp-1K42E (slc11) V; suppressor 56-5 (slc52)	suppressor mutation syp-1E45K	ENU mutagenesis
ROG232	gfp::cosa-1 (meIs8) II; syp-1K42E (slc11) V; suppressor 12-3 (slc53)	whole genome sequencing sample number 16190X3, suppressor mutation syp-4E90K	ENU mutagenesis
ROG233	gfp::cosa-1 (meIs8) II; syp-1K42E (slc11) V; suppressor 36-2 (slc54)	suppressor mutation syp-1E41K	ENU mutagenesis
ROG234	gfp::cosa-1 (meIs8) II; syp-1K42E (slc11) V; suppressor 1-3 (slc55)	suppressor mutation syp-3D62V	ENU mutagenesis
ROG235	gfp::cosa-1 (meIs8) II; syp-1K42E (slc11) V; suppressor 3-3 (slc56)	whole genome sequencing sample number 16190X1, suppressor mutation syp-4E90G	ENU mutagenesis
ROG236	gfp::cosa-1 (meIs8) II; syp-1K42E (slc11) V; suppressor 17-1 (slc57)	whole genome sequencing sample number 16190X4, suppressor mutation syp-4E90K	ENU mutagenesis
ROG238	gfp::cosa-1 (meIs8) II; syp-1K42E (slc11) V; suppressor 75-1 (slc59)	whole genome sequencing sample number 16191X3, suppressor mutation syp-4E90K	ENU mutagenesis
ROG239	gfp::cosa-1 (meIs8) II; syp-1K42E (slc11) V; suppressor 79-1 (slc60)	whole genome sequencing sample number 16191X5, suppressor mutation syp-1T35I	ENU mutagenesis
ROG240	gfp::cosa-1 (meIs8) II; syp-1K42E (slc11) V; suppressor 93-3 (slc61)	suppressor mutation syp-1E45K	ENU mutagenesis
ROG241	gfp::cosa-1 (meIs8) II; syp-1K42E (slc11) V; suppressor 10-1 (slc62)	whole genome sequencing sample number 16190X2, suppressor mutation syp-4E90G	ENU mutagenesis
ROG242	gfp::cosa-1 (meIs8) II; syp-1K42E (slc11) V; suppressor 59-1 (slc63)	whole genome sequencing sample number 16190X9, suppressor mutation syp-4A81T	ENU mutagenesis
ROG243	gfp::cosa-1 (meIs8) II; syp-1K42E (slc11) V; suppressor 66-1 (slc64)	suppressor mutation syp-3D62G	ENU mutagenesis
ROG244	gfp::cosa-1 (meIs8) II; syp-1K42E (slc11) V; suppressor 74-1 (slc65)	whole genome sequencing sample number 16191X2, suppressor mutation syp-1V39I	ENU mutagenesis
ROG245	gfp::cosa-1 (meIs8) II; syp-1K42E (slc11) V; suppressor 76-4 (slc66)	suppressor mutation syp-1S24L	ENU mutagenesis
