## Supplemental Table 5 for "A suppressor screen *in C. elegans* identifies a multi-protein interaction interface that stabilizes the synaptonemal complex"

### Sheet: Sheet1
Name	Type	Sequence	Notes
OR668	crRNA	GAGCAGACTGAGCAAGATAA	Guide used to make mutations in syp-1 N-terminus
Ce.Cas9.SYP-3.1.AC	crRNA	CCTGTCTTCAGCAATTCGCTG	Guide used to make mutations in syp-3
Ce.Cas9.SYP-4.1.AC	crRNA	TACACATTGCTGAGCTATCTG	Guide used to make mutations in syp-4
dpy-10 guide	crRNA	GCTACCATAGGCACCACGAG
SYP-1 K42E + T35I repair	repair template	GACCAATCGTCAGGCTTTCTTCGCGATGAGATCATGCTCATACAGCAATACGTTCTCGAGGAGCTTGACGAGCAGACCGAACAGGATAAAGGCGAGCAAACTGATGAGCAGGCGGCGAAAT
SYP-4 E90K repair	repair template	TCAGCTTATCAAACATCGCTGACAGTAATGAAGGATCGTCTACACATTGCTGAGCTATCTAGACAGGTTCAAGAAAAGAAGCTGACAGTTCAG
SYP-4 E90G repair	repair template	TCAGCTTATCAAACATCGCTGACAGTAATGGGAGATCGTCTACACATTGCTGAGCTATCTAGACAGGTTCAAGAAAAGAAGCTGACAGTTCAG
SYP-3 D62G repair	repair template	TTAAAATTTTCTTCAGCCGAAACTTCATTCACTGAGCGAATTGCTGAAGGAAGGGTTAAATGTGCTGCTCAACGAGAAAGT
SYP-3 D62V repair	repair template	TTAAAATTTTCTTCAGCCGAAACTTCATTCACTGAGCGAATTGCTGAAGTCAGGGTTAAATGTGCTGCTCAACGAGAAAGT
SYP-3 D62N repair	repair template	TTAAAATTTTCTTCAGCCGAAACTTCATTCACTGAGCGAATTGCTGAAAACAGGGTTAAATGTGCTGCTCAACGAGAAAGT
dpy-10 repair	repair template	GAGAATGACTGGAAACCGTACAGCATGCGGTGCCTATGGTAGCGGAGCTT
OR681	oligo	GTTGACGCTCCCACTGAAG	Use with OR682 to PCR syp-1 N-terminus. Digest PCR with XhoI, syp-1K42E gets digested, WT does not.
OR682	oligo	TTACGAGATTGTTCGCGTTG	Use with OR681 to PCR syp-1 N-terminus. Digest PCR with XhoI, syp-1K42E gets digested, WT does not.
LEK1004	oligo	GATGGTTCATCGTTTTCCAC	Use with LEK1007 to PCR syp-4. Digest with XbaI, syp-4E90K gets digested, WT does not.
LEK1007	oligo	CTTCTTCTGATCTCTGAGCC	Use with LEK1004 to PCR syp-4. Digest with XbaI, syp-4E90K gets digested, WT does not.
LEK1000	oligo	CGCTGGGGAAAGAGGTATGT	Use with LEK1001 to PCR syp-3. Digest with DdeI, syp-3D62V/N gets digested, WT does not.
LEK1001	oligo	TGCTGTCAAATCCTGAAGCTG	Use with LEK1000 to PCR syp-3. Digest with DdeI, syp-3D62V/N gets digested, WT does not.
